# Identification and characterization of CD4+ T cell epitopes after Shingrix vaccination

**DOI:** 10.1101/2020.07.29.227082

**Authors:** Hannah Voic, Rory D. de Vries, John Sidney, Paul Rubiro, Erin Moore, Elizabeth Phillips, Simon Mallal, Brittany Schwan, Daniela Weiskopf, Alessandro Sette, Alba Grifoni

**Author notes:** Alessandro Sette and Alba Grifoni contributed equally to this work. Address correspondence to Alba Grifoni.

## Abstract

Infections with varicella zoster virus (VZV), a member of the Herpesviridae family, are associated with a range of clinical manifestations. Primary infection with VZV causes chicken pox, and due to the virus’s capacity to remain latent in neurons, it can reactivate later in life causing herpes zoster (HZ), also known as shingles. Two different vaccines have been developed to prevent HZ, one based on a live attenuated VZV strain (Zostavax) and the other on adjuvanted gE recombinant protein (Shingrix). While Zostavax efficacy wanes with age, Shingrix protection retains its efficacy in elderly subjects (80 years of age and beyond). In this context, it is of much interest to understand if there is a role for T cell immunity in differential clinical outcome, and if there is a correlate of protection between T cell immunity and Shingrix efficacy. In this study, we characterized Shingrix specific ex vivo CD4 T cell responses in the context of natural exposure and HZ vaccination using pools of predicted epitopes. We show that T cell reactivity following natural infection and Zostavax vaccination dominantly targets non-structural proteins (NS), while Shingrix vaccination redirects dominant reactivity to target gE. We mapped the gE-specific responses following Shingrix vaccination to 89 different gE epitopes, 34 of which accounted for 80% of the response. Using antigen presentation assays and single HLA molecule transfected lines, we experimentally determined HLA restrictions for 94 different donor/peptide combinations. Finally, we used our results as a training set to assess strategies to predict restrictions based on measured or predicted HLA binding and the corresponding HLA types of responding subjects.

**Importance:** Understanding the T cell profile associated with the protection observed in elderly vaccinees following Shingrix vaccination is relevant to the general definition of correlates of vaccine efficacy. Our study enables these future studies by clarifying patterns of immunodominance associated with Shingrix vaccination, as opposed to natural infection or Zostavax vaccination. Identification of epitopes recognized by Shingrix-induced CD4 T cells and their associated HLA restrictions enables the generation of tetrameric staining reagents and, more broadly, the capability to characterize specificity, magnitude and phenotype of VZV specific T cells.
