## Supplementary material for "Identification and characterization of CD4+ T cell epitopes after Shingrix vaccination": Table S1

### Sheet: Sheet1
Supplemental Table S1. List of epitopes identified in this study.
Position	Sequence	Total SFC (Across all Shingrix Donors)	% Total SFC Response	Number of Donors recognizing Epitope
6	KPVVGVLMGFGIITG	606.667	0.0649742	1
11	VLMGFGIITGTLRIT	536.667	0.0574772	2
16	GIITGTLRITNPVRA	2126.67	0.227767	2
21	TLRITNPVRASVLRY	10826.7	1.15954	2
26	NPVRASVLRYDDFHI	13123.3	1.40551	6
31	SVLRYDDFHIDEDKL	23576.7	2.52507	8
36	DDFHIDEDKLDTNSV	9080	0.972471	6
41	DEDKLDTNSVYEPYY	21923.3	2.348	4
46	DTNSVYEPYYHSDHA	11166.7	1.19595	2
51	YEPYYHSDHAESSWV	17506.7	1.87497	8
56	HSDHAESSWVNRGES	16233.3	1.73859	3
61	ESSWVNRGESSRKAY	6333.33	0.678302	2
66	NRGESSRKAYDHNSP	1200	0.12852	1
71	SRKAYDHNSPYIWPR	293.333	0.0314161	2
76	DHNSPYIWPRNDYDG	6193.33	0.663308	2
81	YIWPRNDYDGFLENA	3180	0.340579	1
86	NDYDGFLENAHEHHG	23686.7	2.53685	3
91	FLENAHEHHGVYNQG	2133.33	0.228481	1
96	HEHHGVYNQGRGIDS	180	0.0192781	1
121	SAQEDLGDDTGIHVI	660	0.0706862	2
126	LGDDTGIHVIPTLNG	1713.33	0.183498	1
131	GIHVIPTLNGDDRHK	2913.33	0.312019	3
136	PTLNGDDRHKIVNVD	8903.33	0.95355	4
141	DDRHKIVNVDQRQYG	16362.3	1.75241	6
146	IVNVDQRQYGDVFKG	7440	0.796826	5
151	QRQYGDVFKGDLNPK	920	0.0985323	3
156	DVFKGDLNPKPQGQR	473.333	0.0506941	1
161	DLNPKPQGQRLIEVS	546.667	0.0585482	1
166	PQGQRLIEVSVEENH	1120	0.119952	2
171	LIEVSVEENHPFTLR	1040	0.111384	1
176	VEENHPFTLRAPIQR	5198	0.556707	4
181	PFTLRAPIQRIYGVR	15142.3	1.62175	6
186	APIQRIYGVRYTETW	32754.3	3.508	12
191	IYGVRYTETWSFLPS	63696	6.82186	13
196	YTETWSFLPSLTCTG	32942	3.5281	10
201	SFLPSLTCTGDAAPA	220	0.0235621	1
211	DAAPAIQHICLKHTT	113.333	0.012138	1
216	IQHICLKHTTCFQDV	253.333	0.0271321	1
221	LKHTTCFQDVVVDVD	27263.3	2.91991	5
226	CFQDVVVDVDCAENT	966.667	0.10353	1
241	KEDQLAEISYRFQGK	466.667	0.0499801	1
246	AEISYRFQGKKEADQ	1093.33	0.117096	1
251	RFQGKKEADQPWIVV	12066.7	1.29234	2
256	KEADQPWIVVNTSTL	1520	0.162792	2
261	PWIVVNTSTLFDELE	1440.33	0.15426	2
266	NTSTLFDELELDPPE	5126.67	0.549067	2
276	LDPPEIEPGVLKVLR	7053.33	0.755414	3
281	IEPGVLKVLRTEKQY	51227	5.48643	14
286	LKVLRTEKQYLGVYI	33866.7	3.62713	10
291	TEKQYLGVYIWNMRG	17568	1.88154	11
296	LGVYIWNMRGSDGTS	1620	0.173502	3
306	SDGTSTYATFLVTWK	13500	1.44585	3
311	TYATFLVTWKGDEKT	14900	1.59579	2
316	LVTWKGDEKTRNPTP	10006.7	1.07172	2
321	GDEKTRNPTPAVTPQ	606.667	0.0649742	1
326	RNPTPAVTPQPRGAE	113.333	0.012138	1
336	PRGAEFHMWNYHSHV	16906.7	1.81071	5
341	FHMWNYHSHVFSVGD	19080	2.04347	7
351	FSVGDTFSLAMHLQY	4745.33	0.508227	5
356	TFSLAMHLQYKIHEA	38384	4.11094	10
361	MHLQYKIHEAPFDLL	993.333	0.106386	2
371	PFDLLLEWLYVPIDP	960	0.102816	1
376	LEWLYVPIDPTCQPM	936.667	0.100317	2
386	TCQPMRLYSTCLYHP	21414.3	2.29348	6
391	RLYSTCLYHPNAPQC	12968	1.38888	5
396	CLYHPNAPQCLSHMN	3753.33	0.401983	3
406	LSHMNSGCTFTSPHL	1680	0.179928	3
416	TSPHLAQRVASTVYQ	6103.33	0.653669	5
421	AQRVASTVYQNCEHA	57444	6.15227	11
426	STVYQNCEHADNYTA	286.667	0.0307021	1
436	DNYTAYCLGISHMEP	9900	1.06029	4
441	YCLGISHMEPSFGLI	766.667	0.0821102	1
446	SHMEPSFGLILHDGG	27208.7	2.91406	8
451	SFGLILHDGGTTLKF	513.333	0.0549781	2
456	LHDGGTTLKFVDTPE	580	0.0621182	1
461	TTLKFVDTPESLSGL	6960	0.745418	2
466	VDTPESLSGLYVFVV	6386.67	0.684014	3
471	SLSGLYVFVVYFNGH	3956.67	0.42376	4
476	YVFVVYFNGHVEAVA	30806.7	3.2994	8
481	YFNGHVEAVAYTVVS	9726.67	1.04173	4
486	VEAVAYTVVSTVDHF	43389.7	4.64705	9
491	YTVVSTVDHFVNAIE	10803.3	1.15704	4
496	TVDHFVNAIEERGFP	19376.7	2.07525	6
501	VNAIEERGFPPTAGQ	11976.7	1.2827	4
516	PPATTKPKEITPVNP	666.667	0.0714002	1
531	GTSPLLRYAAWTGGL	240	0.0257041	1
551	LCLVIFLICTAKRMR	713.333	0.0763982	1
561	AKRMRVKAYRVDKSP	1200	0.12852	1
566	VKAYRVDKSPYNQSM	153.333	0.016422	1
