## Supplementary material for "Identification and characterization of CD4+ T cell epitopes after Shingrix vaccination": Table S3

### Sheet: Sheet1
Supplemental Table 3. List of donor/peptide HLA positive restrictions.
Sequence	SFC	% Response	Restriction determination
PTLNGDDRHKIVNVD	2013.33	0.279097	HLA-DQA1*01:01/DQB1*02:01
LKHTTCFQDVVVDVD	1000	0.138624	HLA-DQA1*01:01/DQB1*02:01
LEWLYVPIDPTCQPM	3360	0.465778	HLA-DQA1*01:01/DQB1*02:01
TCQPMRLYSTCLYHP	9026.67	1.25132	HLA-DPA1*01:03/DPB1*04:01
RLYSTCLYHPNAPQC	4400	0.609948	HLA-DPA1*01:03/DPB1*04:01
IYGVRYTETWSFLPS	706.667	0.0979613	HLA-DRB1*07:01
TCQPMRLYSTCLYHP	186.667	0.0258766	HLA-DRB4*01:01
AQRVASTVYQNCEHA	706.667	0.0979613	HLA-DRB1*07:01
SHMEPSFGLILHDGG	953.333	0.132155	HLA-DRB1*07:01
DEDKLDTNSVYEPYY	1406.67	0.194998	HLA-DPA1*01:03/DPB1*02:01
YTETWSFLPSLTCTG	3893.33	0.539711	HLA-DQA1*01:01/DQB1*05:01
VDTPESLSGLYVFVV	986.667	0.136776	HLA-DRB1*07:01
VEAVAYTVVSTVDHF	2026.67	0.280946	HLA-DRB1*07:01
VEENHPFTLRAPIQR	29973.3	4.15504	HLA-DQA1*01:02/DQB1*06:02
PRGAEFHMWNYHSHV	15533.3	2.1533	HLA-DRB1*15:01
AQRVASTVYQNCEHA	21760	3.01647	HLA-DPA1*01:03/DPB1*04:01
AQRVASTVYQNCEHA	1880	0.260614	HLA-DRB1*15:01
APIQRIYGVRYTETW	1726.67	0.239358	HLA-DRB1*07:01
IYGVRYTETWSFLPS	2453.33	0.340092	HLA-DRB1*07:01
YTETWSFLPSLTCTG	200	0.0277249	HLA-DQA1*03:01/DQB1*03:02
YTETWSFLPSLTCTG	200	0.0277249	HLA-DRB1*07:01
IEPGVLKVLRTEKQY	1400	0.194074	HLA-DRB1*04:05
PRGAEFHMWNYHSHV	586.667	0.0813264	HLA-DPA1*01:03/DPB1*02:01
FHMWNYHSHVFSVGD	146.667	0.0203316	HLA-DRB4*01:01
AQRVASTVYQNCEHA	1513.33	0.209785	HLA-DPA1*01:03/DPB1*02:01
VEAVAYTVVSTVDHF	2873.33	0.398314	HLA-DRB1*07:01
SVLRYDDFHIDEDKL	18346.7	2.5433	HLA-DRB1*15:01
APIQRIYGVRYTETW	480	0.0665397	HLA-DRB1*07:01
IYGVRYTETWSFLPS	20820	2.88616	HLA-DRB1*07:01
AQRVASTVYQNCEHA	1133.33	0.157108	HLA-DRB4*01:01
NDYDGFLENAHEHHG	1293.33	0.179288	HLA-DQA1*04:01/DQB1*04:02
FLENAHEHHGVYNQG	2986.67	0.414025	HLA-DQA1*04:01/DQB1*04:02
FLENAHEHHGVYNQG	1240	0.171894	HLA-DQA1*01:01/DQB1*05:01
PTLNGDDRHKIVNVD	23286.7	3.2281	HLA-DRB1*03:02
LKHTTCFQDVVVDVD	22100	3.0636	HLA-DQA1*01:01/DQB1*05:01
TEKQYLGVYIWNMRG	280	0.0388149	HLA-DRB1*03:02
LGVYIWNMRGSDGTS	32960	4.56906	HLA-DQA1*01:01/DQB1*05:01
TEKQYLGVYIWNMRG	153.333	0.0212558	HLA-DQA1*04:01/DQB1*04:02
LGVYIWNMRGSDGTS	426.667	0.0591464	HLA-DQA1*04:01/DQB1*04:02
FSVGDTFSLAMHLQY	293.333	0.0406632	HLA-DRB1*09:01
AQRVASTVYQNCEHA	706.667	0.0979613	HLA-DPA1*03:01/DPB1*04:02
AQRVASTVYQNCEHA	733.333	0.101658	HLA-DRB4*01:01
DNYTAYCLGISHMEP	24133.3	3.34547	HLA-DRB1*09:01
SHMEPSFGLILHDGG	586.667	0.0813264	HLA-DRB1*09:01
YEPYYHSDHAESSWV	186.667	0.0258766	HLA-DRB1*04:02
NDYDGFLENAHEHHG	5153.33	0.714378	HLA-DQA1*03:01/DQB1*03:02
FHMWNYHSHVFSVGD	440	0.0609948	HLA-DPA1*01:03/DPB1*02:01
FHMWNYHSHVFSVGD	380	0.0526773	HLA-DQA1*03:01/DQB1*03:02
AQRVASTVYQNCEHA	2286.67	0.316988	HLA-DPA1*01:03/DPB1*02:01
HSDHAESSWVNRGES	16386.7	2.27159	HLA-DQA1*05:01/DQB1*03:01
ESSWVNRGESSRKAY	16733.3	2.31965	HLA-DQA1*05:01/DQB1*03:01
APIQRIYGVRYTETW	8586.67	1.19032	HLA-DRB1*07:01
APIQRIYGVRYTETW	653.333	0.090568	HLA-DRB3*02:02
IYGVRYTETWSFLPS	6220	0.862244	HLA-DRB1*07:01
AQRVASTVYQNCEHA	2746.67	0.380755	HLA-DPA1*03:01/DPB1*04:02
SHMEPSFGLILHDGG	18946.7	2.62647	HLA-DQA1*05:01/DQB1*03:01
SHMEPSFGLILHDGG	7493.33	1.03876	HLA-DRB1*07:01
VEAVAYTVVSTVDHF	13866.7	1.92226	HLA-DQA1*05:01/DQB1*03:01
VEAVAYTVVSTVDHF	7273.33	1.00826	HLA-DRB1*07:01
VEAVAYTVVSTVDHF	180	0.0249524	HLA-DRB3*02:02
IYGVRYTETWSFLPS	3173.33	0.439902	HLA-DPA1*02:01/DPB1*05:01
IEPGVLKVLRTEKQY	10580	1.46665	HLA-DRB1*14:01
LKVLRTEKQYLGVYI	3833.33	0.531394	HLA-DRB1*14:01
TYATFLVTWKGDEKT	44200	6.1272	HLA-DPA1*02:01/DPB1*05:01
LVTWKGDEKTRNPTP	2613.33	0.362272	HLA-DPA1*02:01/DPB1*05:01
SHMEPSFGLILHDGG	22293.3	3.0904	HLA-DQA1*05:01/DQB1*03:01
YVFVVYFNGHVEAVA	22213.3	3.07931	HLA-DQA1*05:01/DQB1*03:01
YFNGHVEAVAYTVVS	5700	0.79016	HLA-DQA1*05:01/DQB1*03:01
VEAVAYTVVSTVDHF	13086.7	1.81413	HLA-DQA1*05:01/DQB1*03:01
VEAVAYTVVSTVDHF	153.333	0.0212558	HLA-DRB4*01:01
YEPYYHSDHAESSWV	166.667	0.0231041	HLA-DQA1*03:01/DQB1*03:01
SVLRYDDFHIDEDKL	18680	2.58951	HLA-DQA1*01:01/DQB1*05:01
DDFHIDEDKLDTNSV	600	0.0831747	HLA-DRB1*13:03
YEPYYHSDHAESSWV	893.333	0.123838	HLA-DPA1*01:03/DPB1*04:01
ESSWVNRGESSRKAY	46466.7	6.44142	HLA-DQA1*05:01/DQB1*03:01
IVNVDQRQYGDVFKG	44320	6.14384	HLA-DQA1*01:01/DQB1*05:01
YTETWSFLPSLTCTG	1280	0.177439	HLA-DQA1*01:01/DQB1*05:01
LKHTTCFQDVVVDVD	12586.7	1.74482	HLA-DQA1*01:01/DQB1*05:01
LVTWKGDEKTRNPTP	346.667	0.0480565	HLA-DPA1*01:03/DPB1*04:01
LVTWKGDEKTRNPTP	3933.33	0.545256	HLA-DRB1*13:03
YVFVVYFNGHVEAVA	40213.3	5.57455	HLA-DQA1*05:01/DQB1*03:01
YEPYYHSDHAESSWV	9773.33	1.35482	HLA-DQA1*05:01/DQB1*02:01
HSDHAESSWVNRGES	133.333	0.0184833	HLA-DRB1*13:01
DHNSPYIWPRNDYDG	386.667	0.0536015	HLA-DRB1*13:01
PTLNGDDRHKIVNVD	8053.33	1.11639	HLA-DRB1*03:01
IVNVDQRQYGDVFKG	213.333	0.0295732	HLA-DQA1*05:01/DQB1*02:01
IVNVDQRQYGDVFKG	1493.33	0.207013	HLA-DRB1*03:01
TEKQYLGVYIWNMRG	133.333	0.0184833	HLA-DRB1*13:01
TVDHFVNAIEERGFP	7053.33	0.977765	HLA-DQA1*05:01/DQB1*02:01
YEPYYHSDHAESSWV	133.333	0.0184833	HLA-DRB4*01:01
IQHICLKHTTCFQDV	220	0.0304974	HLA-DPA1*03:01/DPB1*04:02
IQHICLKHTTCFQDV	1173.33	0.162653	HLA-DQA1*01:02/DQB1*06:02
AQRVASTVYQNCEHA	186.667	0.0258766	HLA-DRB5*01:01
YCLGISHMEPSFGLI	24680	3.42125	HLA-DQA1*01:02/DQB1*06:02
